# Plasmidome, resistome, and virulence-associated genes characterization of *Acinetobacter johnsonii* in NASA cleanrooms and a clinical setting

**DOI:** 10.1101/2025.10.09.681420

**Authors:** Anna Tumeo, Georgios Miliotis, Andy O’Connor, Varsha Vijayakumar, Pratyay Sengupta, Francesca McDonagh, Aneta Kovarova, Christina Clarke, Brigid Hooban, Nitin Kumar Singh, Alexandre Soares Rosado, Karthik Raman, Kasthuri Venkateswaran

## Abstract

Evidence shows persistence of non-spore-forming *Acinetobacter johnsonii* in high-stakes controlled and nutrient-limited environments. This study aims to explore the mechanisms underpinning such adaptability through a comprehensive genomic analysis of 22 isolates of *A. johnsonii* from NASA’s Payload Hazardous Servicing Facility (PHSF) and one carbapenem-resistant strain (E154408A) from patient colonization in Ireland. Core-genome phylogeny revealed clustering of PHSF-originating isolates in a monophyletic clade divergent from the main species lineage. Species-wide virulence-associated genes and metabolic profiling indicated the unique presence in PHSF-originating isolates of two complete efflux pumps and of a conserved allantoin racemase, suggesting adaptability for multiple environmental stresses. Observed ubiquity of *bla*_OXA_ in investigated genomes (n=112) and phenotypically-validated multidrug-resistant profile of E154408A strain highlight *A. johnsonii*’s potential as antimicrobial resistance (AMR) reservoir. Plasmidome analysis suggested gain/loss events across the monophyletic population and potential AMR acquisition pathways. Genome-to-metagenome mapping identified genomic signatures of *A. johnsonii* in PHSF >10 years post initial isolation.

**Importance:** *Acinetobacter johnsonii* is increasingly recognized as an emerging human pathogen, with growing evidence of its ability to persist in controlled, high-stakes environments, posing risks as both persisting environmental contaminant and antimicrobial resistance (AMR) reservoir. Yet, gaps remain in our understanding of its AMR profile and the mechanisms that enable its enhanced environmental adaptability. This knowledge is necessary in contexts where biological cleanliness is a priority such as clinical settings and spacecraft assembly facilities cleanrooms, where contamination of hardware with terrestrial microorganisms is concerning. In this study, we aim to address some of key knowledge gaps by providing genomic insights into a rare multi-drug resistant clinical isolate and 22 NASA cleanroom isolates that persisted for over a decade in extremely clean conditions. Our findings will help evaluate the contamination risk of *A. johnsonii* in high-stakes environments and ultimately strengthen our ability to manage this microbial contaminant across terrestrial and extraterrestrial settings.

**Highlights:**

- Cleanrooms-derived *A. johnsonii* genomes show favorable traits for increased adaptability
- Genomic signatures of *A. johnsonii* persisted in the cleanrooms for >10 years
- *bla*_OXA_ is ubiquitously found in the genome of all *A. johnsonii*
- E154408A is the first patient colonization by carbapenem-resistant *A. johnsonii* in Europe
