## Supplementary material for "Plasmidome, resistome, and virulence-associated genes characterization of *Acinetobacter johnsonii* in NASA cleanrooms and a clinical setting": Table S2

### Sheet: ncbi_dataset(2)
Assembly Accession	Assembly Name	Organism Name	Organism Infraspecific Names Strain	Organism Infraspecific Names Isolate	Annotation Name	Assembly Level	Assembly Release Date	WGS project accession	Assembly Stats Number of Scaffolds
GCF_009828985.1	ASM982898v1	Acinetobacter johnsonii	18QD2AZ57W		GCF_009828985.1-RS_2025_01_02	Contig	2020-01-03	WURO01	72
GCF_044069635.1	ASM4406963v1	Acinetobacter johnsonii	2P07AA		GCF_044069635.1-RS_2024_10_30	Contig	2024-10-29	JBIPQD01	9
GCF_044069525.1	ASM4406952v1	Acinetobacter johnsonii	2P07AC		GCF_044069525.1-RS_2024_10_30	Contig	2024-10-29	JBIPQC01	4
GCF_044069555.1	ASM4406955v1	Acinetobacter johnsonii	2P07AD		GCF_044069555.1-RS_2024_10_30	Contig	2024-10-29	JBIPQB01	2
GCF_044069585.1	ASM4406958v1	Acinetobacter johnsonii	2P08AA		GCF_044069585.1-RS_2024_10_30	Contig	2024-10-29	JBIPQA01	3
GCF_044069495.1	ASM4406949v1	Acinetobacter johnsonii	2P08AD		GCF_044069495.1-RS_2024_10_30	Contig	2024-10-29	JBIPPZ01	9
GCF_044069795.1	ASM4406979v1	Acinetobacter johnsonii	3P02AA		GCF_044069795.1-RS_2024_10_30	Contig	2024-10-29	JBIPQJ01	8
GCF_044069815.1	ASM4406981v1	Acinetobacter johnsonii	3P04AE		GCF_044069815.1-RS_2024_10_30	Contig	2024-10-29	JBIPQI01	6
GCF_044069775.1	ASM4406977v1	Acinetobacter johnsonii	3P06AB		GCF_044069775.1-RS_2024_10_30	Contig	2024-10-29	JBIPQH01	8
GCF_044069755.1	ASM4406975v1	Acinetobacter johnsonii	3P06AC		GCF_044069755.1-RS_2024_10_30	Contig	2024-10-29	JBIPQG01	13
GCF_044069655.1	ASM4406965v1	Acinetobacter johnsonii	3P06AD		GCF_044069655.1-RS_2024_10_30	Contig	2024-10-29	JBIPQF01	8
GCF_044069575.1	ASM4406957v1	Acinetobacter johnsonii	3P09AC		GCF_044069575.1-RS_2024_10_30	Contig	2024-10-29	JBIPQE01	4
GCF_044070035.1	ASM4407003v1	Acinetobacter johnsonii	3P2-tot-A		GCF_044070035.1-RS_2024_10_30	Contig	2024-10-29	JBIPQR01	6
GCF_044069345.1	ASM4406934v1	Acinetobacter johnsonii	3P2-tot-A-2		GCF_044069345.1-RS_2024_10_30	Contig	2024-10-29	JBIPPX01	3
GCF_044069975.1	ASM4406997v1	Acinetobacter johnsonii	3P2-tot-C		GCF_044069975.1-RS_2024_10_30	Contig	2024-10-29	JBIPQQ01	5
GCF_044069335.1	ASM4406933v1	Acinetobacter johnsonii	3P4-tot-B		GCF_044069335.1-RS_2024_10_30	Contig	2024-10-29	JBIPPW01	6
GCF_044069995.1	ASM4406999v1	Acinetobacter johnsonii	3P4-tot-C		GCF_044069995.1-RS_2024_10_30	Contig	2024-10-29	JBIPQP01	4
GCF_044069955.1	ASM4406995v1	Acinetobacter johnsonii	3P5-tot-B		GCF_044069955.1-RS_2024_10_30	Contig	2024-10-29	JBIPQO01	7
GCF_044069915.1	ASM4406991v1	Acinetobacter johnsonii	3P6-tot-B		GCF_044069915.1-RS_2024_10_30	Contig	2024-10-29	JBIPQN01	8
GCF_044069935.1	ASM4406993v1	Acinetobacter johnsonii	3P6-tot-E		GCF_044069935.1-RS_2024_10_30	Contig	2024-10-29	JBIPQM01	8
GCF_044069895.1	ASM4406989v1	Acinetobacter johnsonii	3P8-tot-A		GCF_044069895.1-RS_2024_10_30	Contig	2024-10-29	JBIPQL01	6
GCF_044069855.1	ASM4406985v1	Acinetobacter johnsonii	3P8-tot-B		GCF_044069855.1-RS_2024_10_30	Contig	2024-10-29	JBIPQK01	6
GCF_044069475.1	ASM4406947v1	Acinetobacter johnsonii	3P9-tot-A-2		GCF_044069475.1-RS_2024_10_30	Contig	2024-10-29	JBIPPY01	6
GCF_947489495.1	2-702.fasta	Acinetobacter johnsonii		2-702.fasta	GCF_947489495.1-RS_2024_06_05	Contig	2023-01-27	CANLDV01	116
GCF_947498685.1	498.fasta	Acinetobacter johnsonii		498.fasta	GCF_947498685.1-RS_2024_06_05	Contig	2023-01-28	CANMLB01	112
GCF_008180305.1	ASM818030v1	Acinetobacter johnsonii	Acsw19		GCF_008180305.1-RS_2025_01_08	Complete Genome	2019-09-01		4
GCF_003939325.2	ASM393932v2	Acinetobacter johnsonii	AJ_082		GCF_003939325.2-RS_2025_05_17	Complete Genome	2021-07-27		7
GCF_003940285.1	ASM394028v1	Acinetobacter johnsonii	AJ_385		GCF_003940285.1-RS_2025_01_02	Scaffold	2018-12-12	RHXE01	199
GCF_900199565.1	AJ01M	Acinetobacter johnsonii		AJ01M	GCF_900199565.1-RS_2024_12_25	Contig	2017-07-30	FZRG01	118
GCA_029168455.1	ASM2916845v1	Acinetobacter johnsonii	AJ1044		NCBI Prokaryotic Genome Annotation Pipeline (PGAP)	Complete Genome	2023-03-13		3
GCF_021496325.1	ASM2149632v1	Acinetobacter johnsonii	AJ14		GCF_021496325.1-RS_2025_01_26	Complete Genome	2022-01-18		2
GCF_021496345.1	ASM2149634v1	Acinetobacter johnsonii	AJ210		GCF_021496345.1-RS_2025_01_26	Complete Genome	2022-01-18		2
GCF_001632325.1	ASM163232v1	Acinetobacter johnsonii	Aj2199		GCF_001632325.1-RS_2024_12_24	Contig	2016-04-26	LVIB01	154
GCF_021496295.1	ASM2149629v1	Acinetobacter johnsonii	AJ312		GCF_021496295.1-RS_2025_01_26	Complete Genome	2022-01-18		1
GCF_021496365.1	ASM2149636v1	Acinetobacter johnsonii	AJ413		GCF_021496365.1-RS_2025_01_26	Complete Genome	2022-01-18		5
GCA_029168395.1	ASM2916839v1	Acinetobacter johnsonii	AJ572		NCBI Prokaryotic Genome Annotation Pipeline (PGAP)	Complete Genome	2023-03-13		2
GCF_037028465.1	ASM3702846v1	Acinetobacter johnsonii	AJO101		GCF_037028465.1-RS_2025_03_07	Contig	2024-03-05	JAZEZL01	111
GCF_000368805.1	Acin_john_ANC_3681_V1	Acinetobacter johnsonii ANC 3681	ANC 3681		GCF_000368805.1-RS_2024_12_09	Scaffold	2013-04-19	APPZ01	8
GCF_030867405.1	ASM3086740v1	Acinetobacter johnsonii	AYTCM		GCF_030867405.1-RS_2024_08_24	Complete Genome	2023-08-24		12
GCF_012271875.1	ASM1227187v1	Acinetobacter johnsonii	B23		GCF_012271875.1-RS_2024_07_11	Contig	2020-04-10	NEWE01	17
GCF_024807495.1	ASM2480749v1	Acinetobacter johnsonii	BIGb0494		GCF_024807495.1-RS_2024_09_16	Contig	2022-08-31	JANUEV01	29
GCF_031157845.1	ASM3115784v1	Acinetobacter johnsonii	C-RB-39		GCF_031157845.1-RS_2024_09_05	Scaffold	2023-09-05	JAVIDO01	76
GCF_033023695.1	ASM3302369v1	Acinetobacter johnsonii	C4		GCF_033023695.1-RS_2024_10_27	Scaffold	2023-10-24	JAVQMB01	92
GCF_900162715.1	ASM90016271v1	Acinetobacter johnsonii		C6	GCF_900162715.1-RS_2024_12_25	Contig	2017-02-16	FUUY01	26
GCF_000368045.1	Acin_john_CIP_64_6_V1	Acinetobacter johnsonii CIP 64.6	CIP 64.6		GCF_000368045.1-RS_2024_12_22	Scaffold	2013-04-19	APON01	11
GCF_020162195.1	ASM2016219v1	Acinetobacter johnsonii	CSUSB1		GCF_020162195.1-RS_2025_01_09	Complete Genome	2021-09-28		3
GCF_021432745.1	ASM2143274v1	Acinetobacter johnsonii	DJ-Red		GCF_021432745.1-RS_2025_04_30	Complete Genome	2022-01-11		2
GCF_000949655.1	ASM94965v1	Acinetobacter johnsonii	DSMZ 6963		GCF_000949655.1-RS_2024_08_09	Contig	2015-02-19	BBTB01	123
GCF_015602645.1	ASM1560264v1	Acinetobacter johnsonii	E10B		GCF_015602645.1-RS_2024_11_28	Complete Genome	2020-11-19		1
GCF_046763905.1	ASM4676390v1	Acinetobacter johnsonii	E154408A		GCF_046763905.1-RS_2025_01_19	Contig	2025-01-18	JBKOHL01	261
GCF_025717035.1	ASM2571703v1	Acinetobacter johnsonii	F		GCF_025717035.1-RS_2024_11_06	Contig	2022-10-16	JAOWAJ01	112
GCF_034555415.1	ASM3455541v1	Acinetobacter johnsonii	FAHZZU3110hy		GCF_034555415.1-RS_2025_03_03	Complete Genome	2023-12-24		5
GCF_034555395.1	ASM3455539v1	Acinetobacter johnsonii	FAHZZU3567hy		GCF_034555395.1-RS_2025_03_03	Complete Genome	2023-12-24		7
GCF_016728805.1	ASM1672880v1	Acinetobacter johnsonii	FDAARGOS_1092		GCF_016728805.1-RS_2024_12_02	Complete Genome	2021-01-20		9
GCF_016725945.1	ASM1672594v1	Acinetobacter johnsonii	FDAARGOS_1093		GCF_016725945.1-RS_2024_12_02	Complete Genome	2021-01-20		7
GCF_016726625.1	ASM1672662v1	Acinetobacter johnsonii	FDAARGOS_1094		GCF_016726625.1-RS_2024_12_02	Complete Genome	2021-01-20		10
GCF_016027055.1	ASM1602705v1	Acinetobacter johnsonii	FDAARGOS_910		GCF_016027055.1-RS_2024_11_28	Complete Genome	2020-12-14		4
GCF_029845205.1	ASM2984520v1	Acinetobacter johnsonii	GD03649		GCF_029845205.1-RS_2025_04_19	Contig	2023-04-19	JAOCLH01	115
GCF_029845145.1	ASM2984514v1	Acinetobacter johnsonii	GD03652		GCF_029845145.1-RS_2025_04_19	Contig	2023-04-19	JAOCLE01	126
GCF_029844685.1	ASM2984468v1	Acinetobacter johnsonii	GD03675		GCF_029844685.1-RS_2025_04_19	Contig	2023-04-19	JAOCKH01	254
GCF_029843655.1	ASM2984365v1	Acinetobacter johnsonii	GD03717		GCF_029843655.1-RS_2025_04_19	Contig	2023-04-19	JAOCIS01	5
GCF_029843525.1	ASM2984352v1	Acinetobacter johnsonii	GD03725		GCF_029843525.1-RS_2024_05_31	Contig	2023-04-19	JAOCIL01	7
GCF_029843465.1	ASM2984346v1	Acinetobacter johnsonii	GD03727		GCF_029843465.1-RS_2024_05_31	Contig	2023-04-19	JAOCIJ01	101
GCF_029843265.1	ASM2984326v1	Acinetobacter johnsonii	GD03738		GCF_029843265.1-RS_2025_04_19	Contig	2023-04-19	JAOCHY01	5
GCF_029843005.1	ASM2984300v1	Acinetobacter johnsonii	GD03750		GCF_029843005.1-RS_2024_05_31	Contig	2023-04-19	JAOCHM01	114
GCF_029842835.1	ASM2984283v1	Acinetobacter johnsonii	GD03757		GCF_029842835.1-RS_2025_04_19	Contig	2023-04-19	JAOCHF01	91
GCF_029842825.1	ASM2984282v1	Acinetobacter johnsonii	GD03760		GCF_029842825.1-RS_2024_05_31	Contig	2023-04-19	JAOCHC01	82
GCF_029842765.1	ASM2984276v1	Acinetobacter johnsonii	GD03761		GCF_029842765.1-RS_2024_05_31	Contig	2023-04-19	JAOCHB01	66
GCF_029842705.1	ASM2984270v1	Acinetobacter johnsonii	GD03768		GCF_029842705.1-RS_2025_04_19	Contig	2023-04-19	JAOCGU01	85
GCF_029842585.1	ASM2984258v1	Acinetobacter johnsonii	GD03770		GCF_029842585.1-RS_2024_05_31	Contig	2023-04-19	JAOCGS01	110
GCF_029841675.1	ASM2984167v1	Acinetobacter johnsonii	GD03818		GCF_029841675.1-RS_2024_05_31	Contig	2023-04-19	JAOCEX01	124
GCF_029841405.1	ASM2984140v1	Acinetobacter johnsonii	GD03833		GCF_029841405.1-RS_2024_05_31	Contig	2023-04-19	JAOCEJ01	90
GCF_029841175.1	ASM2984117v1	Acinetobacter johnsonii	GD03844		GCF_029841175.1-RS_2025_04_19	Contig	2023-04-19	JAOCDY01	117
GCF_029841075.1	ASM2984107v1	Acinetobacter johnsonii	GD03851		GCF_029841075.1-RS_2025_04_19	Contig	2023-04-19	JAOCDR01	160
GCF_029840405.1	ASM2984040v1	Acinetobacter johnsonii	GD03884		GCF_029840405.1-RS_2024_05_31	Contig	2023-04-19	JAOCCM01	110
GCF_029840425.1	ASM2984042v1	Acinetobacter johnsonii	GD03885		GCF_029840425.1-RS_2025_04_19	Contig	2023-04-19	JAOCCL01	139
GCF_029840305.1	ASM2984030v1	Acinetobacter johnsonii	GD03888		GCF_029840305.1-RS_2024_05_31	Contig	2023-04-19	JAOCCI01	148
GCF_029839745.1	ASM2983974v1	Acinetobacter johnsonii	GD03920		GCF_029839745.1-RS_2025_04_19	Contig	2023-04-19	JAOCBE01	6
GCF_029839405.1	ASM2983940v1	Acinetobacter johnsonii	GD03938		GCF_029839405.1-RS_2024_05_31	Contig	2023-04-19	JAOCAN01	77
GCF_029839085.1	ASM2983908v1	Acinetobacter johnsonii	GD03955		GCF_029839085.1-RS_2024_05_31	Contig	2023-04-19	JAOBZW01	80
GCF_029838425.1	ASM2983842v1	Acinetobacter johnsonii	GD03987		GCF_029838425.1-RS_2024_08_07	Contig	2023-04-19	JAOBYQ01	126
GCF_029836775.1	ASM2983677v1	Acinetobacter johnsonii	GD04060		GCF_029836775.1-RS_2024_05_31	Contig	2023-04-19	JAOECL01	144
GCF_029836695.1	ASM2983669v1	Acinetobacter johnsonii	GD04065		GCF_029836695.1-RS_2024_05_30	Contig	2023-04-19	JAOECG01	91
GCF_034424475.1	ASM3442447v1	Acinetobacter johnsonii	HAMBI_0097		GCF_034424475.1-RS_2025_01_23	Complete Genome	2023-12-17		3
GCF_003350215.1	ASM335021v1	Acinetobacter johnsonii	HAMBI_97		GCF_003350215.1-RS_2025_01_02	Scaffold	2018-07-31	QLLE01	157
GCF_037151875.1	ASM3715187v1	Acinetobacter johnsonii	HN020		GCF_037151875.1-RS_2025_03_14	Contig	2024-03-14	JBBCNH01	28
GCF_035730665.1	ASM3573066v1	Acinetobacter johnsonii	HNAS0100		GCF_035730665.1-RS_2025_01_16	Contig	2024-01-17	JAUDPR01	75
GCF_003952785.1	ASM395278v1	Acinetobacter johnsonii	IC001		GCF_003952785.1-RS_2025_01_02	Complete Genome	2018-12-18		5
GCA_023822225.1	ASM2382222v1	Acinetobacter johnsonii	ICE_NC		NCBI Prokaryotic Genome Annotation Pipeline (PGAP)	Complete Genome	2022-06-21		2
GCF_009823385.1	ASM982338v1	Acinetobacter johnsonii	JH7		GCF_009823385.1-RS_2025_01_02	Scaffold	2019-12-31	VYQG01	78
GCF_003335165.1	ASM333516v1	Acinetobacter johnsonii	LXL_C1		GCF_003335165.1-RS_2025_01_02	Complete Genome	2018-07-22		1
GCF_004337595.1	ASM433759v1	Acinetobacter johnsonii	M19		GCF_004337595.1-RS_2025_01_02	Complete Genome	2019-03-11		2
GCF_001483265.1	ASM148326v1	Acinetobacter johnsonii	MB44		GCF_001483265.1-RS_2024_11_26	Contig	2015-12-29	LBMO01	75
GCA_028614115.1	ASM2861411v1	Acinetobacter johnsonii	mNGS2101_37		NCBI Prokaryotic Genome Annotation Pipeline (PGAP)	Contig	2023-02-13	JAQAJC01	3
GCA_028614535.1	ASM2861453v1	Acinetobacter johnsonii	mNGS2101_14		NCBI Prokaryotic Genome Annotation Pipeline (PGAP)	Contig	2023-02-13	JAQAIJ01	5
GCF_037479255.1	ASM3747925v1	Acinetobacter johnsonii	MYb158		GCF_037479255.1-RS_2025_04_06	Contig	2024-03-23	JBBGZJ01	23
GCF_007989645.1	ASM798964v1	Acinetobacter johnsonii	NBRC 102197		GCF_007989645.1-RS_2024_09_09	Contig	2019-08-01	BJUJ01	216
GCF_900444855.1	46338_D01	Acinetobacter johnsonii	NCTC10308		GCF_900444855.1-RS_2025_01_07	Contig	2018-08-08	UFRV01	6
GCF_030325455.1	ASM3032545v1	Acinetobacter johnsonii	R960		GCF_030325455.1-RS_2024_07_01	Scaffold	2023-06-22	JACAIK01	78
GCF_021735885.1	ASM2173588v1	Acinetobacter johnsonii	RB2-047		GCF_021735885.1-RS_2024_08_06	Scaffold	2022-01-31	JADDYQ01	470
GCF_014204355.1	ASM1420435v1	Acinetobacter johnsonii	S00116		GCF_014204355.1-RS_2024_09_27	Scaffold	2020-08-14	JACHKX01	39
GCF_032841755.1	ASM3284175v1	Acinetobacter johnsonii	SAAj643		GCF_032841755.1-RS_2024_10_25	Contig	2023-10-18	JASVDX01	178
GCF_000162055.1	ASM16205v1	Acinetobacter johnsonii SH046	SH046		NCBI Prokaryotic Genome Annotation Pipeline (PGAP)	Scaffold	2009-11-02	ACPL01	47
GCF_000301735.1	ASM30173v1	Acinetobacter johnsonii TG19605	TG19605		GCF_000301735.1-RS_2024_05_27	Contig	2012-10-02	AMJD01	186
GCF_000302335.1	ASM30233v1	Acinetobacter johnsonii TG19625	TG19625		GCF_000302335.1-RS_2025_05_20	Contig	2012-10-02	AMJE01	111
GCF_009012975.1	ASM901297v1	Acinetobacter johnsonii	TUM15505		GCF_009012975.1-RS_2024_09_09	Contig	2019-09-20	BKWH01	246
GCF_009789205.1	ASM978920v1	Acinetobacter johnsonii	UCO-489		GCF_009789205.1-RS_2024_07_11	Contig	2019-12-21	WSRY01	172
GCF_027675825.1	ASM2767582v1	Acinetobacter johnsonii	UN03-31		GCF_027675825.1-RS_2024_08_05	Scaffold	2023-01-12	JAQEPK01	116
GCF_004211815.1	ASM421181v1	Acinetobacter johnsonii	WCHAJo010049		GCF_004211815.1-RS_2025_01_02	Contig	2019-02-19	SGVZ01	204
GCF_025513415.1	ASM2551341v1	Acinetobacter johnsonii	WU_MDCI_Aj40		GCF_025513415.1-RS_2024_08_04	Contig	2022-09-30	JAHPQJ01	151
GCF_001484935.1	ASM148493v1	Acinetobacter johnsonii XBB1	XBB1		GCF_001484935.1-RS_2024_12_24	Complete Genome	2016-01-05		9
GCF_017068175.1	ASM1706817v1	Acinetobacter johnsonii	XY27		GCF_017068175.1-RS_2025_01_02	Complete Genome	2021-02-28		4
