## Supplementary material for "Plasmidome, resistome, and virulence-associated genes characterization of *Acinetobacter johnsonii* in NASA cleanrooms and a clinical setting": Table S3

### Sheet: mobtyper_results_combined(1)
	sample_id	size (bp)	replicon_type(s)	relaxase_type(s)
Acinetobacter_johnsonii_C4.fna	novel_0ea429ed0b805e435f14b415c17c293c	3157	rep_cluster_1260	MOBV
Acinetobacter_johnsonii_XBB1,_complete.fna	AD732	3978	rep_cluster_1223	MOBV
Acinetobacter_johnsonii_GD03649.fna	AD731	3065	rep_cluster_1223	MOBV
Acinetobacter_johnsonii_GD03851.fna	novel_ffc257b3309262a5b6310dff56e109b5	12994	rep_cluster_1254,rep_cluster_1259,rep_cluster_2314	MOBQ
Acinetobacter_johnsonii_GD03675.fna	novel_caabca407b0040495d6738f5a3a60d8f	8084	rep_cluster_1172	MOBQ
Acinetobacter_johnsonii_GD03725.fna	novel_78e7d4f9e30c747207dd5e66f65522ba	4678	-	MOBQ
Acinetobacter_johnsonii_GD03770.fna	novel_4569dde4e909e493eee92bebf45f541b	17847	-	MOBQ
Acinetobacter_johnsonii_FDAARGOS_1093.fna	novel_1404fe67aff86782a59ecd44d9d2558b	8087	rep_cluster_1172	MOBQ
Acinetobacter_johnsonii_GD03851.fna	AE840	5617	rep_cluster_1265	MOBQ
Acinetobacter_johnsonii_GD03844.fna	AE379	6243	-	MOBQ
Acinetobacter_johnsonii_GD03675.fna	AE029	7309	-	MOBQ
Acinetobacter_johnsonii_UCO-489.fna	AD749	10665	rep_cluster_1254,rep_cluster_1254	MOBQ
Acinetobacter_johnsonii_GD03955.fna	AD747	9478	rep_cluster_1254	MOBQ
Acinetobacter_johnsonii_JC_9441_3P6totB.fna	AD642	10490	rep_cluster_1171	MOBQ
Acinetobacter_johnsonii_UCO-489.fna	AD641	6124	-	MOBQ
Acinetobacter_johnsonii_JC_9509_3P02AA.fna	AC600	22584	rep_cluster_1233	MOBQ
Acinetobacter_johnsonii_R960.fna	AC239	9815	rep_cluster_1254	MOBQ
Acinetobacter_johnsonii_GD03768.fna	AB829	15105	rep_cluster_1154	MOBQ
Acinetobacter_johnsonii_FAHZZU3567hy.fna	AB352	5755	rep_cluster_1265	MOBQ
Acinetobacter_johnsonii_XBB1,_complete.fna	AB349	4724	rep_cluster_1265	MOBQ
Acinetobacter_johnsonii_SH046_genomic.fna	AB347	6715	rep_cluster_1071	MOBQ
Acinetobacter_johnsonii_Acsw19.fna	AB344	11161	rep_cluster_1265	MOBQ
Acinetobacter_johnsonii_498.fna	AA079	44427	-	MOBQ
Acinetobacter_johnsonii_WU_MDCI_Aj40.fna	novel_ae727d98f499a3af365d8d94640e0837	6606	-	MOBP,MOBQ
Acinetobacter_johnsonii_GD03768.fna	novel_74992c1597a303626651e2cad39d3328	10640	-	MOBP,MOBQ
Acinetobacter_johnsonii_RB2-047.fna	novel_7f0d13e716070084ca60949d2238049a	48736	-	MOBP,MOBP
Acinetobacter_johnsonii_Aj2199.fna	novel_20a22e0ebd73394376ee5c74b1692394	104382	-	MOBP,MOBP
Acinetobacter_johnsonii_UN03-31.fna	novel_ee4a1ec58c43a516a08ad124bddb9dc4	50860	-	MOBP
Acinetobacter_johnsonii_GD04065.fna	novel_da1bf4ab28882bf06a32f97fbd51cef8	46638	-	MOBP
Acinetobacter_johnsonii_GD03955.fna	novel_d2c11271c9d1e4f7fd7f7a5d04b8ba58	48627	-	MOBP
Acinetobacter_johnsonii_498.fna	novel_b9b0233a98676c54061b1bf42affaf2c	61560	-	MOBP
Acinetobacter_johnsonii_GD03844.fna	novel_b7314078c931bb773765ee8daae4beca	65287	-	MOBP
Acinetobacter_johnsonii_HNAS0100.fna	novel_ac4d7979991477744ee8d3041415a345	57003	-	MOBP
Acinetobacter_johnsonii_GD03851.fna	novel_9a9399afccf097a70261e3ce5f2efeeb	47921	-	MOBP
Acinetobacter_johnsonii_SH046_genomic.fna	novel_8ba3c07836fc38293e78d4c3846a9d4a	4721	-	MOBP
Acinetobacter_johnsonii_E154408A.fna	AH350	14806	-	-
Acinetobacter_johnsonii_JC_9558_2P07AA.fna	AH350	10905	-	-
Acinetobacter_johnsonii_GD04060.fna	novel_850748c8eb6395e456b91358ee67cf1f	75197	-	MOBP
Acinetobacter_johnsonii_Aj2199.fna	AH141	5688	-	-
Acinetobacter_johnsonii_GD03675.fna	novel_608fb005b9fe0c8ebafdfa620d0b6ff3	40171	-	MOBP
Acinetobacter_johnsonii_FDAARGOS_1094.fna	novel_59a2be1cde380218ed54d3e047104c36	1889	-	MOBP
Acinetobacter_johnsonii_UCO-489.fna	novel_52c18f9649d3f92fb03615cf198a50c5	65651	-	MOBP
Acinetobacter_johnsonii_GD03885.fna	novel_211cbff9c50e927bf75fa474787d33af	45237	-	MOBP
Acinetobacter_johnsonii_UCO-489.fna	novel_1a1bf6f2923e7a4cbf611966059271ec	52403	-	MOBP
Acinetobacter_johnsonii_GD03750.fna	AF837	13557	-	MOBC
Acinetobacter_johnsonii_GD03675.fna	novel_03f447036515681e5430c4d1507424dd	67282	-	MOBP
Acinetobacter_johnsonii_18QD2AZ57W.fna	AD312	16585	-	MOBP
Acinetobacter_johnsonii_FDAARGOS_1093.fna	AE840	4389	rep_cluster_1265	MOBQ
Acinetobacter_johnsonii_SAAj643.fna	AE840	7033	rep_cluster_1265	MOBQ
Acinetobacter_johnsonii_E154408A.fna	AE840	6304	rep_cluster_1265	MOBQ
Acinetobacter_johnsonii_FDAARGOS_1094.fna	AE840	5929	rep_cluster_1265	MOBQ
Acinetobacter_johnsonii_XBB1,_complete.fna	AC974	117483	rep_cluster_639	MOBP
Acinetobacter_johnsonii_UCO-489.fna	AC941	43189	rep_cluster_639	MOBP
Acinetobacter_johnsonii_GD03833.fna	AE581	5663	-	-
Acinetobacter_johnsonii_WCHAJo010049.fna	AE581	1020	-	-
Acinetobacter_johnsonii_AJ1044.fna	AC935	261987	-	MOBP
Acinetobacter_johnsonii_FDAARGOS_1092.fna	AE379	3618	-	MOBQ
Acinetobacter_johnsonii_FAHZZU3567hy.fna	AC861	116745	rep_cluster_1218	MOBP
Acinetobacter_johnsonii_XBB1,_complete.fna	AE270	13330	rep_cluster_1241	-
Acinetobacter_johnsonii_GD03649.fna	AB706	5594	-	MOBP
Acinetobacter_johnsonii_F.fna	AE029	7835	rep_cluster_1071	MOBQ
Acinetobacter_johnsonii_GD03649.fna	AE029	6577	rep_cluster_1219	MOBQ
Acinetobacter_johnsonii_Aj2199.fna	AE029	7097	rep_cluster_1265	MOBQ
Acinetobacter_johnsonii_GD03652.fna	AE029	6577	-	MOBQ
Acinetobacter_johnsonii_FDAARGOS_1094.fna	AE029	8393	-	MOBQ
Acinetobacter_johnsonii_498.fna	AB705	4213	-	MOBP
Acinetobacter_johnsonii_AJ01M.fna	novel_1463205a654ba8165750701f0fd62e4d	42942	-	MOBC
Acinetobacter_johnsonii_AJO101.fna	AD828	5571	rep_cluster_1278	MOBP
Acinetobacter_johnsonii_GD03725.fna	AD828	6537	rep_cluster_1278	-
Acinetobacter_johnsonii_RB2-047.fna	AD828	4940	-	-
Acinetobacter_johnsonii_F.fna	AF837	19570	-	MOBC
Acinetobacter_johnsonii_JH7.fna	novel_f1328210ed03f4e30b4bbed629ab433b	6061	rep_cluster_1283	-
Acinetobacter_johnsonii_AJ_385.fna	novel_c0a4ef7ea0bab53a7e88a4d8030ca70e	23533	rep_cluster_639	-
Acinetobacter_johnsonii_C-RB-39.fna	novel_bf58e045eef8f74bcff493480b3d9c01	1935	rep_cluster_1283	-
Acinetobacter_johnsonii_GD03844.fna	novel_9fdbd0f384a2e5dbe72c157b8c43f740	4331	rep_cluster_2314	-
Acinetobacter_johnsonii_GD03652.fna	AD731	3065	rep_cluster_1223	MOBV
Acinetobacter_johnsonii_JC_9527_3P06AC.fna	AD731	2946	rep_cluster_1223	MOBV,MOBV
Acinetobacter_johnsonii_AYTCM.fna	AD731	6147	rep_cluster_1223	MOBV,MOBV
Acinetobacter_johnsonii_GD03727.fna	novel_92a03a1b76c0c82d78f05d088b4932af	5208	rep_cluster_2314	-
Acinetobacter_johnsonii_C-RB-39.fna	AD642	9699	rep_cluster_1171	MOBQ
Acinetobacter_johnsonii_GD03649.fna	AD642	6574	rep_cluster_1171	MOBQ
Acinetobacter_johnsonii_AJ_082.fna	AD642	6837	-	MOBQ
Acinetobacter_johnsonii_JC_9444_3P6totE.fna	AD642	10475	rep_cluster_1171	MOBQ
Acinetobacter_johnsonii_JC_9445_3P8totA.fna	AD642	15783	rep_cluster_1171	MOBQ,MOBQ
Acinetobacter_johnsonii_JC_9558_2P07AA.fna	AD642	10522	rep_cluster_1171	MOBQ
Acinetobacter_johnsonii_JC_9526_3P06AB.fna	AD642	10485	rep_cluster_1171	MOBQ
Acinetobacter_johnsonii_GD03652.fna	AD642	6574	rep_cluster_1171	MOBQ,MOBQ
Acinetobacter_johnsonii_JC_9527_3P06AC.fna	AD642	10522	rep_cluster_1171	MOBQ,MOBQ,MOBQ
Acinetobacter_johnsonii_FDAARGOS_1094.fna	AD642	7913	rep_cluster_1071	MOBQ
Acinetobacter_johnsonii_E154408A.fna	novel_79886008046b111aa3939bf52af59834	6052	rep_cluster_1072	-
Acinetobacter_johnsonii_WCHAJo010049.fna	AD641	6289	-	MOBQ
Acinetobacter_johnsonii_Acsw19.fna	AD641	38391	-	MOBQ,MOBQ
Acinetobacter_johnsonii_AYTCM.fna	AD641	6289	-	MOBQ
Acinetobacter_johnsonii_FAHZZU3110hy.fna	novel_1d50838bfea6da7be794de3817b75eb3	9886	rep_cluster_1233	-
Acinetobacter_johnsonii_E154408A.fna	AD622	52631	rep_cluster_327	-
Acinetobacter_johnsonii_GD03885.fna	AH457	73125	-	-
Acinetobacter_johnsonii_AJ01M.fna	AH350	10193	-	-
Acinetobacter_johnsonii_E154408A.fna	AH141	7722	-	-
Acinetobacter_johnsonii_WCHAJo010049.fna	AG745	2239	-	-
Acinetobacter_johnsonii_GD03750.fna	AG483	20581	rep_cluster_1172,rep_cluster_1283	-
Acinetobacter_johnsonii_IC001.fna	AG090	22605	-	-
Acinetobacter_johnsonii_IC001.fna	AG049	1859	-	-
Acinetobacter_johnsonii_C4.fna	AC967	60672	rep_cluster_639	MOBP
Acinetobacter_johnsonii_IC001.fna	AF836	6970	rep_cluster_1154	-
Acinetobacter_johnsonii_C-RB-39.fna	AC961	50524	-	-
Acinetobacter_johnsonii_GD03760.fna	AC961	51855	-	-
Acinetobacter_johnsonii_GD03770.fna	AC961	66306	-	MOBP
Acinetobacter_johnsonii_GD03884.fna	AC961	27509	-	-
Acinetobacter_johnsonii_GD03885.fna	AC961	41743	-	-
Acinetobacter_johnsonii_GD03938.fna	AC961	56636	-	-
Acinetobacter_johnsonii_TG19605.fna	AC961	27194	-	-
Acinetobacter_johnsonii_MB44.fna	AC961	70813	-	-
Acinetobacter_johnsonii_AJ01M.fna	AC961	29174	-	-
Acinetobacter_johnsonii_18QD2AZ57W.fna	AC961	57953	-	-
Acinetobacter_johnsonii_HAMBI_97.fna	AC961	38299	-	MOBP
Acinetobacter_johnsonii_TG19625.fna	AC961	22057	-	-
Acinetobacter_johnsonii_FDAARGOS_1094.fna	AC961	50463	rep_cluster_1656	MOBP
Acinetobacter_johnsonii_C-RB-39.fna	AE691	42291	-	-
Acinetobacter_johnsonii_WCHAJo010049.fna	AC941	23280	-	-
Acinetobacter_johnsonii_AJ01M.fna	AC941	36887	rep_cluster_639	MOBP
Acinetobacter_johnsonii_Aj2199.fna	AC941	30851	rep_cluster_639	MOBP
Acinetobacter_johnsonii_GD03727.fna	AE581	5052	-	-
Acinetobacter_johnsonii_GD03833.fna	AC940	36802	-	MOBP
Acinetobacter_johnsonii_GD03675.fna	AE270	10612	rep_cluster_1241	-
Acinetobacter_johnsonii_GD03717.fna	AC935	320325	-	MOBP
Acinetobacter_johnsonii_GD03738.fna	AC935	320557	-	MOBP
Acinetobacter_johnsonii_GD03920.fna	AC935	331239	-	MOBP,MOBP
Acinetobacter_johnsonii_GD03818.fna	AC935	273137	-	-
Acinetobacter_johnsonii_GD03725.fna	AC935	285248	-	-
Acinetobacter_johnsonii_AJ_385.fna	AC935	282680	-	MOBP
Acinetobacter_johnsonii_AJ_082.fna	AC935	340235	-	MOBP,MOBP
Acinetobacter_johnsonii_UN03-31.fna	AC935	296057	-	MOBC,MOBP
Acinetobacter_johnsonii_WCHAJo010049.fna	AC935	318034	-	MOBP
Acinetobacter_johnsonii_Acsw19.fna	AC935	351885	-	MOBP
Acinetobacter_johnsonii_E154408A.fna	AC935	272935	-	MOBP
Acinetobacter_johnsonii_Aj2199.fna	AC935	288431	-	MOBP
Acinetobacter_johnsonii_XBB1,_complete.fna	AC935	398857	rep_cluster_1481	MOBC,MOBP,MOBP
Acinetobacter_johnsonii_JC_9566_2P08AD.fna	AC935	124952	-	MOBP,MOBP
Acinetobacter_johnsonii_AYTCM.fna	AC935	400554	-	MOBC,MOBP,MOBP
Acinetobacter_johnsonii_AJ572.fna	AC935	295795	-	MOBP
Acinetobacter_johnsonii_FDAARGOS_1092.fna	AC935	183713	-	-
Acinetobacter_johnsonii_R960.fna	AE026	23292	-	-
Acinetobacter_johnsonii_FAHZZU3110hy.fna	AC861	115006	rep_cluster_1218	-
Acinetobacter_johnsonii_UCO-489.fna	AD828	5373	rep_cluster_1278	-
Acinetobacter_johnsonii_IC001.fna	AC859	94476	rep_cluster_1259,rep_cluster_639	MOBP,MOBP,MOBQ
Acinetobacter_johnsonii_GD03851.fna	AD744	6330	rep_cluster_1154	-
Acinetobacter_johnsonii_M19.fna	AD622	55044	rep_cluster_327	-
Acinetobacter_johnsonii_GD03851.fna	AD389	9117	-	-
Acinetobacter_johnsonii_GD04065.fna	AC600	19224	rep_cluster_1233	MOBQ,MOBQ
Acinetobacter_johnsonii_WCHAJo010049.fna	AC600	11396	rep_cluster_1233	MOBQ
Acinetobacter_johnsonii_JC_9436_3P5totB.fna	AC600	21647	rep_cluster_1233	MOBQ
Acinetobacter_johnsonii_JC_9444_3P6totE.fna	AC600	22746	rep_cluster_1233	MOBQ,MOBQ
Acinetobacter_johnsonii_JC_9445_3P8totA.fna	AC600	11400	rep_cluster_1233	MOBQ
Acinetobacter_johnsonii_JC_9519_3P04AE.fna	AC600	11399	rep_cluster_1233	MOBQ
Acinetobacter_johnsonii_JC_9561_2P07AC.fna	AC600	11429	rep_cluster_1233	MOBQ
Acinetobacter_johnsonii_JC_9618_3P9totA2.fna	AC600	13167	rep_cluster_1233	MOBQ
Acinetobacter_johnsonii_JC_9431_3P4totB.fna	AC600	11400	rep_cluster_1233	MOBQ
Acinetobacter_johnsonii_XBB1,_complete.fna	AC600	13940	rep_cluster_1233	MOBQ
Acinetobacter_johnsonii_JC_9558_2P07AA.fna	AC600	22799	rep_cluster_1233	MOBQ
Acinetobacter_johnsonii_JC_9532_3P09AC.fna	AC600	11399	rep_cluster_1233	MOBQ
Acinetobacter_johnsonii_JC_9526_3P06AB.fna	AC600	22525	rep_cluster_1233	MOBQ
Acinetobacter_johnsonii_JC_9527_3P06AC.fna	AC600	11399	rep_cluster_1233	MOBQ
Acinetobacter_johnsonii_JC_9528_3P06AD.fna	AC600	30274	rep_cluster_1233	MOBQ
Acinetobacter_johnsonii_JC_9425_3P2totA.fna	AC600	11399	rep_cluster_1233	MOBQ
Acinetobacter_johnsonii_JC_9446_3P8totB.fna	AC600	11399	rep_cluster_1233	MOBQ
Acinetobacter_johnsonii_AYTCM.fna	AC600	13499	rep_cluster_1233	MOBQ
Acinetobacter_johnsonii_XBB1,_complete.fna	AD176	11643	rep_cluster_1357	-
Acinetobacter_johnsonii_R960.fna	AD093	3519	-	-
Acinetobacter_johnsonii_AJ_385.fna	AC973	86903	-	-
Acinetobacter_johnsonii_C-RB-39.fna	AC239	5022	-	-
Acinetobacter_johnsonii_GD03727.fna	AC239	18200	rep_cluster_1283,rep_cluster_1364	-
Acinetobacter_johnsonii_GD03757.fna	AC239	10160	-	-
Acinetobacter_johnsonii_GD03920.fna	AC239	13322	rep_cluster_2314	MOBP
Acinetobacter_johnsonii_GD03844.fna	AC239	6572	-	-
Acinetobacter_johnsonii_GD03938.fna	AC239	13105	rep_cluster_2314	-
Acinetobacter_johnsonii_GD03833.fna	AC239	11637	rep_cluster_1283	-
Acinetobacter_johnsonii_AJ_082.fna	AC239	6562	rep_cluster_1283	-
Acinetobacter_johnsonii_FAHZZU3110hy.fna	AC239	13627	rep_cluster_1902	-
Acinetobacter_johnsonii_C-RB-39.fna	AC967	17469	-	-
Acinetobacter_johnsonii_DNA,_contig	AC961	23913	-	-
Acinetobacter_johnsonii_18QD2AZ57W.fna	AB829	15621	rep_cluster_1041	-
Acinetobacter_johnsonii_GD03757.fna	AC940	52991	-	-
Acinetobacter_johnsonii_SAAj643.fna	AB706	5705	-	MOBP
Acinetobacter_johnsonii_Aj2199.fna	AB706	8357	-	MOBP
Acinetobacter_johnsonii_GD03652.fna	AB706	5594	-	MOBP
Acinetobacter_johnsonii_UN03-31.fna	AC859	24332	-	-
Acinetobacter_johnsonii_GD03727.fna	AB705	4135	-	MOBP
Acinetobacter_johnsonii_Aj2199.fna	AB705	4255	-	MOBP
Acinetobacter_johnsonii_AYTCM.fna	AB705	4135	-	MOBP
Acinetobacter_johnsonii_GD03768.fna	AC666	2082	-	-
Acinetobacter_johnsonii_AJ01M.fna	AB597	7706	rep_cluster_1172	-
Acinetobacter_johnsonii_XBB1,_complete.fna	AB597	7579	rep_cluster_1172	-
Acinetobacter_johnsonii_AYTCM.fna	AB597	7579	rep_cluster_1172	-
Acinetobacter_johnsonii_SH046_genomic.fna	AC601	15663	rep_cluster_1261	-
Acinetobacter_johnsonii_GD03770.fna	AC409	2809	-	-
Acinetobacter_johnsonii_18QD2AZ57W.fna	AC408	998	-	-
Acinetobacter_johnsonii_GD03818.fna	AB352	5392	rep_cluster_1219	MOBQ
Acinetobacter_johnsonii_TG19605.fna	AB352	4556	-	MOBQ
Acinetobacter_johnsonii_GD03725.fna	AB352	6240	rep_cluster_1280	MOBQ
Acinetobacter_johnsonii_AJ_385.fna	AC163	3791	-	-
Acinetobacter_johnsonii_498.fna	AB597	7656	rep_cluster_1172	-
Acinetobacter_johnsonii_CIP_64.6.fna	AB436	1890	-	-
Acinetobacter_johnsonii_GD03987.fna	AB406	64696	-	-
Acinetobacter_johnsonii_UCO-489.fna	AA079	44812	-	MOBQ
Acinetobacter_johnsonii_AYTCM.fna	AA079	41087	-	MOBQ
