## Supplementary material for "Plasmidome, resistome, and virulence-associated genes characterization of *Acinetobacter johnsonii* in NASA cleanrooms and a clinical setting": Table S4

### Sheet: plasmids_abricate_summary
Genome	Plasmid	NUM_FOUND	AAC(3)-IId	AAC(3)-IIe	AAC(6')-IIa	AAC(6')-Ib9	APH(3'')-Ib	APH(3')-IIa	APH(3')-Ia	APH(3')-VIa	APH(6)-Id	BRP(MBL)	EreA2	IMP-1	NDM-1	OXA-146	OXA-164	OXA-23	OXA-58	PER-1	PER-2	QnrVC6	TEM-1	aadA27	aadA5	aadT	arr-3	cmlB1	floR	mphE	msrE	qacEdelta1	sul1	sul2	tet(39)	tet(A)	tet(M)	tet(X3)	tet(Y)
Acinetobacter_johnsonii_18QD2AZ57W	plasmid_AB829	5	.	.	.	.	100	.	.	.	100	.	.	.	.	.	.	.	.	.	.	.	.	.	.	.	.	.	.	100	100	.	.	.	100	.	.	.	.
Acinetobacter_johnsonii_18QD2AZ57W	plasmid_AC408	1	.	.	.	.	.	.	.	.	.	.	.	.	.	.	.	.	.	.	.	.	.	.	.	.	.	.	.	.	.	.	.	100	.	.	.	.	.
Acinetobacter_johnsonii_18QD2AZ57W	plasmid_AD312	3	.	.	.	.	.	.	.	.	.	.	.	.	.	.	.	.	.	.	.	.	.	.	.	.	.	.	79.42	.	.	.	.	.	.	.	.	100	76.36
Acinetobacter_johnsonii_498	plasmid_AB597	1	.	.	.	.	.	.	.	.	.	.	.	.	.	.	.	.	.	.	.	.	.	.	.	.	.	.	.	.	.	.	.	100	.	.	.	.	.
Acinetobacter_johnsonii_498	plasmid_AB705	1	.	.	.	.	.	.	.	.	.	.	.	.	.	.	.	.	.	.	.	.	.	100	.	.	.	.	.	.	.	.	.	.	.	.	.	.	.
Acinetobacter_johnsonii_AJ01M	plasmid_AB597	1	.	.	.	.	.	.	.	.	.	.	.	.	.	.	.	.	.	.	.	.	.	.	.	.	.	.	.	.	.	.	.	100	.	.	.	.	.
Acinetobacter_johnsonii_AJ1044	plasmid_AC935	11	.	.	99.64	.	.	.	.	.	.	.	.	100	.	.	99.88	.	.	.	.	.	.	.	100	100	.	99.92	.	99.89	100	100	100	100	.	.	.	.	.
Acinetobacter_johnsonii_AJ572	plasmid_AC935	15	99.88	.	99.64	.	100	.	.	99.87	99.88	.	.	100	.	.	99.88	.	.	.	.	.	.	.	100	100	.	.	100	99.89	99.93	100	100	99.75	.	.	.	.	.
Acinetobacter_johnsonii_AJ_082	plasmid_AC935	12	.	.	.	94.77	100	.	.	100	100	100	.	.	100	.	.	.	.	.	.	.	.	.	.	.	100	.	.	100	100	100	100	100	.	.	.	.	.
Acinetobacter_johnsonii_AJ_385	plasmid_AC163	1	.	.	.	.	.	.	.	.	.	.	.	.	.	100	.	.	.	.	.	.	.	.	.	.	.	.	.	.	.	.	.	.	.	.	.	.	.
Acinetobacter_johnsonii_AJ_385	plasmid_AC935	11	100	.	.	94.77	.	.	.	100	.	.	.	.	.	.	.	.	.	100	.	.	.	.	.	.	100	.	100	100	100	81.90;100.00	100.00;100.00	100	.	.	.	.	.
Acinetobacter_johnsonii_AYTCM	plasmid_AA079	3	.	.	.	.	.	.	.	100	.	100	.	.	100	.	.	.	.	.	.	.	.	.	.	.	.	.	.	.	.	.	.	.	.	.	.	.	.
Acinetobacter_johnsonii_AYTCM	plasmid_AB597	1	.	.	.	.	.	.	.	.	.	.	.	.	.	.	.	.	.	.	.	.	.	.	.	.	.	.	.	.	.	.	.	100	.	.	.	.	.
Acinetobacter_johnsonii_AYTCM	plasmid_AB705	1	.	.	.	.	.	.	.	.	.	.	.	.	.	.	.	.	.	.	.	.	.	100	.	.	.	.	.	.	.	.	.	.	.	.	.	.	.
Acinetobacter_johnsonii_AYTCM	plasmid_AC935	13	100	.	.	94.77	.	.	.	100	.	.	.	.	.	.	.	.	99.17	100	.	100	.	.	.	100	100	100	.	100.00;100.00	100.00;100.00	81.90;100.00	100.00;100.00	.	.	.	.	.	.
Acinetobacter_johnsonii_Acsw19	plasmid_AC935	8	.	.	.	.	.	.	.	100	.	100	.	.	100	.	.	.	100	.	.	.	.	.	.	100	.	100	.	100	100	.	.	.	.	.	.	.	.
Acinetobacter_johnsonii_Aj2199	plasmid_AB705	1	.	.	.	.	.	.	.	.	.	.	.	.	.	.	.	.	.	.	.	.	.	100	.	.	.	.	.	.	.	.	.	.	.	.	.	.	.
Acinetobacter_johnsonii_Aj2199	plasmid_AC935	12	.	100	.	.	100	.	.	.	100	.	100	.	.	.	.	.	100	.	100	.	100	.	.	.	.	100	.	100	100	100	100	.	.	.	.	.	.
Acinetobacter_johnsonii_C-RB-39	plasmid_AC239	2	.	.	.	.	.	.	.	.	.	.	.	.	.	.	.	.	.	.	.	.	.	.	.	.	.	.	.	100	100	.	.	.	.	.	.	.	.
Acinetobacter_johnsonii_C-RB-39	plasmid_AE691	2	.	.	.	.	.	.	.	.	.	.	.	.	.	.	.	.	.	.	.	.	.	.	.	100	.	100	.	.	.	.	.	.	.	.	.	.	.
Acinetobacter_johnsonii_CIP_64.6	plasmid_AB436	1	.	.	.	.	.	100	.	.	.	.	.	.	.	.	.	.	.	.	.	.	.	.	.	.	.	.	.	.	.	.	.	.	.	.	.	.	.
Acinetobacter_johnsonii_E154408A	plasmid_AD622	1	.	.	.	.	.	.	.	.	.	.	.	.	.	.	.	100	.	.	.	.	.	.	.	.	.	.	.	.	.	.	.	.	.	.	.	.	.
Acinetobacter_johnsonii_F	plasmid_AF837	2	.	.	.	.	.	.	.	.	.	.	.	.	.	.	.	.	.	.	.	.	.	.	.	.	.	.	.	100	100	.	.	.	.	.	.	.	.
Acinetobacter_johnsonii_FAHZZU3110hy	plasmid_AC239	3	.	.	.	.	.	.	.	.	.	.	.	.	.	.	.	.	.	.	.	.	.	.	.	.	.	.	.	100	100	.	.	.	100	.	.	.	.
Acinetobacter_johnsonii_FAHZZU3110hy	plasmid_AC861	8	100	.	.	.	.	.	.	.	.	100	.	.	100	.	.	.	100	.	.	.	.	.	.	100	.	.	.	100.00;100.00	100.00;100.00	.	.	100	.	.	.	.	.
Acinetobacter_johnsonii_FAHZZU3567hy	plasmid_AC861	8	100	.	.	.	.	.	.	.	.	100	.	.	100	.	.	.	100	.	.	.	.	.	.	100	.	.	.	100.00;100.00	100.00;100.00	.	.	100	.	.	.	.	.
Acinetobacter_johnsonii_GD03717	plasmid_AC935	13	.	.	.	94.77	100	.	.	100	100	100	.	.	100	.	.	.	.	.	.	.	.	.	.	.	100	.	.	100	100	100	100	100	.	.	.	100	.
Acinetobacter_johnsonii_GD03725	plasmid_AC935	13	.	.	.	94.77	100	.	.	100	100	100	.	.	100	.	.	.	.	.	.	.	.	.	.	.	100	.	.	100	100	100	100	100	.	.	.	100	.
Acinetobacter_johnsonii_GD03727	plasmid_AB705	1	.	.	.	.	.	.	.	.	.	.	.	.	.	.	.	.	.	.	.	.	.	100	.	.	.	.	.	.	.	.	.	.	.	.	.	.	.
Acinetobacter_johnsonii_GD03727	plasmid_AC239	3	.	.	.	.	.	.	.	.	.	.	.	.	.	.	.	.	.	.	.	.	.	.	.	.	.	.	.	100	100	.	.	.	100	.	.	.	.
Acinetobacter_johnsonii_GD03727	plasmid_AE581	3	.	.	.	.	.	.	.	100	.	90.98	.	.	100	.	.	.	.	.	.	.	.	.	.	.	.	.	.	.	.	.	.	.	.	.	.	.	.
Acinetobacter_johnsonii_GD03738	plasmid_AC935	13	.	.	.	94.77	100	.	.	100	100	100	.	.	100	.	.	.	.	.	.	.	.	.	.	.	100	.	.	100	100	100	100	100	.	.	.	100	.
Acinetobacter_johnsonii_GD03750	plasmid_AG483	1	.	.	.	.	.	.	.	.	.	.	.	.	.	.	.	.	.	.	.	.	.	.	.	.	.	.	.	.	.	.	.	100	.	.	.	.	.
Acinetobacter_johnsonii_GD03757	plasmid_AC239	2	.	.	.	.	.	.	.	.	.	.	.	.	.	.	.	.	.	.	.	.	.	.	.	.	.	.	.	100	100	.	.	.	.	.	.	.	.
Acinetobacter_johnsonii_GD03757	plasmid_AC940	1	.	.	.	.	.	.	.	.	.	.	.	.	.	.	.	.	.	.	.	.	.	.	.	.	.	.	.	.	.	.	.	.	100	.	.	.	.
Acinetobacter_johnsonii_GD03768	plasmid_AB829	3	.	.	.	.	.	.	.	.	.	.	.	.	.	.	.	.	.	.	.	.	.	.	.	.	.	.	.	100	100	.	.	.	100	.	.	.	.
Acinetobacter_johnsonii_GD03768	plasmid_novel_74992c1597a303626651e2cad39d3328	2	.	.	.	.	100	.	.	.	100	.	.	.	.	.	.	.	.	.	.	.	.	.	.	.	.	.	.	.	.	.	.	.	.	.	.	.	.
Acinetobacter_johnsonii_GD03770	plasmid_AC409	2	.	.	.	.	100	.	.	.	100	.	.	.	.	.	.	.	.	.	.	.	.	.	.	.	.	.	.	.	.	.	.	.	.	.	.	.	.
Acinetobacter_johnsonii_GD03770	plasmid_novel_4569dde4e909e493eee92bebf45f541b	1	.	.	.	.	.	.	.	.	.	.	.	.	.	.	.	.	.	.	.	.	.	.	.	.	.	.	.	.	.	.	.	100	.	.	.	.	.
Acinetobacter_johnsonii_GD03818	plasmid_AC935	15	.	.	.	94.77	100	.	.	.	100	100	.	.	100	.	.	.	.	.	.	.	.	.	.	100	100	100	100	100	100	100	100	100	.	100	.	.	.
Acinetobacter_johnsonii_GD03833	plasmid_AC239	1	.	.	.	.	.	.	.	.	.	.	.	.	.	.	.	.	.	.	.	.	.	.	.	.	.	.	.	.	.	.	.	.	100	.	.	.	.
Acinetobacter_johnsonii_GD03833	plasmid_AC940	8	.	.	.	94.77	.	.	.	.	82.08	.	.	.	.	.	.	.	.	.	.	.	.	.	.	.	100	.	.	100	100	100	100	100	.	.	.	.	.
Acinetobacter_johnsonii_GD03833	plasmid_AE581	3	.	.	.	.	.	.	.	78.46	.	90.98	.	.	100	.	.	.	.	.	.	.	.	.	.	.	.	.	.	.	.	.	.	.	.	.	.	.	.
Acinetobacter_johnsonii_GD03920	plasmid_AC239	3	.	.	.	.	.	.	.	.	.	.	.	.	.	.	.	.	.	.	.	.	.	.	.	.	.	.	.	100	100	.	.	.	100	.	.	.	.
Acinetobacter_johnsonii_GD03920	plasmid_AC935	14	.	.	.	94.77	100	.	.	100	100	100	.	.	100	.	.	.	100	.	.	.	.	.	.	.	100	.	.	100.00;100.00	100.00;100.00	100	100	100	.	.	.	100	.
Acinetobacter_johnsonii_GD03938	plasmid_AC239	3	.	.	.	.	.	.	.	.	.	.	.	.	.	.	.	.	.	.	.	.	.	.	.	.	.	.	.	100	100	.	.	.	100	.	.	.	.
Acinetobacter_johnsonii_M19	plasmid_AD622	1	.	.	.	.	.	.	.	.	.	.	.	.	.	.	.	100	.	.	.	.	.	.	.	.	.	.	.	.	.	.	.	.	.	.	.	.	.
Acinetobacter_johnsonii_R960	plasmid_AC239	2	.	.	.	.	.	.	.	.	.	.	.	.	.	.	.	.	.	.	.	.	.	.	.	.	.	.	.	100	100	.	.	.	.	.	.	.	.
Acinetobacter_johnsonii_R960	plasmid_AD093	1	.	.	.	.	.	.	99.75	.	.	.	.	.	.	.	.	.	.	.	.	.	.	.	.	.	.	.	.	.	.	.	.	.	.	.	.	.	.
Acinetobacter_johnsonii_R960	plasmid_AE026	3	.	.	.	.	.	.	.	.	.	.	.	.	.	.	.	.	.	.	.	.	.	.	.	100	.	.	100	.	.	.	.	.	.	.	100	.	.
Acinetobacter_johnsonii_UCO-489	plasmid_AA079	3	.	.	.	.	.	.	.	100	.	100	.	.	100	.	.	.	.	.	.	.	.	.	.	.	.	.	.	.	.	.	.	.	.	.	.	.	.
Acinetobacter_johnsonii_UN03-31	plasmid_AC935	3	.	.	.	.	100	.	100	.	100	.	.	.	.	.	.	.	.	.	.	.	.	.	.	.	.	.	.	.	.	.	.	.	.	.	.	.	.
Acinetobacter_johnsonii_WCHAJo010049	plasmid_AC935	11	100	.	.	.	100	.	.	.	100	100	.	.	100	.	.	.	.	.	.	.	.	.	.	100	.	100	100	100	100	.	.	100	.	.	.	.	.
Acinetobacter_johnsonii_WCHAJo010049	plasmid_AE581	1	.	.	.	.	.	.	.	100	.	.	.	.	.	.	.	.	.	.	.	.	.	.	.	.	.	.	.	.	.	.	.	.	.	.	.	.	.
Acinetobacter_johnsonii_XBB1,_complete	plasmid_AB597	1	.	.	.	.	.	.	.	.	.	.	.	.	.	.	.	.	.	.	.	.	.	.	.	.	.	.	.	.	.	.	.	100	.	.	.	.	.
Acinetobacter_johnsonii_XBB1,_complete	plasmid_AC935	15	100	.	.	94.77	100	.	.	97.31	100	.	.	.	.	.	.	.	100	100	.	.	.	.	.	100	100	100	.	100	100	100.00;81.90	100.00;100.00	.	.	.	.	.	100
